# The control of prickle formation in *Rubus*

**DOI:** 10.64898/2025.12.22.695586

**Authors:** Brian St. Aubin, Tom Poorten, Andrew Fister, Cherie Ochsenfeld, Joel Reiner, Allie Sandra Castillo, Rishi Aryal, Tomáš Brůna, Olga Dudchenko, Daniel James Sargent, Daniel Mead, Matteo Buti, Alexander Silva, Melanie Pham, David Weisz, Nahla Bassil, Hudson Ashrafi, Erez Lieberman Aiden, Nat Graham, Deepika Chauhan, Eric Dean, Warner Lowry, Lauren Redpath, Pradeep Marri, Shai Lawit, Gina Pham, Margaret Worthington, Brian CW Crawford

## Abstract

Prickles on blackberry and raspberry canes make pruning, harvesting, and handling more difficult and can increase labor costs for growers. The trait has been challenging to improve in these clonal crops because it is recessive and linked to undesirable agronomic traits. In blackberry and red raspberry, breeding programs have used recessive mutants at the *S* locus to generate prickleless cultivars for the last century. In this study, we identified independent loss-of-function mutations in a WUSCHEL-LIKE HOMEOBOX transcription factor, *WOX1*, as the genetic basis of the prickleless *S* locus in both blackberry and red raspberry. We mapped the *S* locus using integrated genome-wide association, bulked segregant analysis, and identity-by-descent analyses informed by breeding pedigrees. Additionally, we generated a genome sequence from Luther Burbank’s prickleless blackberry variety Burbank Thornless that contained an additional allele of *WOX1*. To verify the gene’s role, we used gene editing to knock out *WOX1* in an elite prickled commercial blackberry line. All edited plants were prickleless and lacked glandular trichomes, confirming that *WOX1* controls a joint developmental pathway. Other plant traits were unchanged, indicating *WOX1* is a specific and safe target for improvement. Gene editing can enable breeders to remove prickles directly from elite varieties, reducing the need for extensive breeding cycles and delivering safer, easier-to-harvest cultivars to growers.
