## Supplemental tables1-3 for "The control of prickle formation in *Rubus*"

### Sheet: Supplemental table1
Table of Rubus Assessions
Name	Accession	Corvallis Local Number	Taxonomy	Subgenus	Prickle Score	ThornScore
R. ulmifolius [f. bellidiflorus] Turkey	PI 204915	CRUB 23 .001 PL	R. ulmifolius Schott	Rubus	4	2
R. hirtus Yugoslavia 18-09	PI 379527	CRUB 56 .001 PL	R. hirtus Waldst. & Kit.	Rubus	9	3
R. canescens former Yugoslavia	PI 379537	CRUB 36 .001 PL	R. canescens DC.	Rubus	4	2
R. hirtus Yugoslavia	PI 379538	CRUB 35 .001 PL	R. hirtus Waldst. & Kit.	Rubus	9	3
R. ulmifolius [f. bellidiflorus] Yugo	PI 379539	CRUB 34 .001 PL	R. ulmifolius Schott	Rubus	4	2
R. caesius Spain	PI 420407	CRUB 149 .003 PL	R. caesius L.	Rubus	4	2
R. parvifolius Mississippi	PI 434277	CRUB 184 .001 PL	R. parvifolius L.	Idaeobatus	7	3
R. urticifolius 14168	PI 548931	CRUB 1277 .002 PL	R. urticifolius Poir.	Rubus	9	3
R. arcticus subsp. arcticus Finland	PI 553103	CRUB 710 .001 PL	R. arcticus L. subsp. arcticus	Cylactis	4	0
Linda	PI 553106	CRUB 1007 .001 PL	R. arcticus L. subsp. stellarcticus G. Larss.	Cylactis	4	0
Beata	PI 553107	CRUB 1008 .001 PL	R. arcticus L. subsp. stellarcticus G. Larss.	Cylactis	4	0
Sofia	PI 553108	CRUB 1009 .001 PL	R. arcticus L. subsp. stellarcticus G. Larss.	Cylactis	4	0
R. caesius Russia	PI 553117	CRUB 837 .001 PL	R. caesius L.	Rubus	4	2
R. cyri	PI 553183	CRUB 823 .001 PL	R. cyri Juz.	Rubus	4	2
R. ulmifolius	PI 553185	CRUB 818 .001 PL	R. ulmifolius Schott	Rubus	1	0
R. drejeri 19-07	PI 553186	CRUB 55 .002 PL	R. drejeri Jensen (G.?)	Rubus	4	2
R. formosensis Taiwan T-2	PI 553197	CRUB 174 .001 PL	R. formosensis Kuntze	Malachobatus	4	3
R. slesvinsis 20-18	PI 553200	CRUB 43 .001 PL	R. slesvicensis Lange	Rubus	4	2
R. georgicus Russia	PI 553201	CRUB 824 .001 PL	R. georgicus Focke	Rubus	7	2
R. glandulosus	PI 553203	CRUB 1186 .001 PL	R. glandulosus Bellardi	Rubus	7	2
R. glaucus Ecuador	PI 553205	CRUB 759 .001 PL	R. glaucus Benth.	Rubus	7	2
Red Quito	PI 553207	CRUB 1105 .001 PL	R. glaucus Benth.	Rubus	7	2
R. hirsutus 26-21 Japan	PI 553227	CRUB 1 .001 PL	R. hirsutus Thunb.	Idaeobatus	7	3
R. hirsutus Toyama Japan	PI 553228	CRUB 8 .003 PL	R. hirsutus Thunb.	Idaeobatus	7	3
R. hoffmeisterianus Pakistan	PI 553237	CRUB 1061 .001 PL	R. hoffmeisterianus Kunth & C. D. Bouché	Idaeobatus	4	2
R. hoffmeisterianus Pakistan	PI 553240	CRUB 1064 .001 PL	R. hoffmeisterianus Kunth & C. D. Bouché	Idaeobatus	4	3
Bailey	PI 553243	CRUB 62 .001 PL	R. hybr.	Rubus	4	2
Brison	PI 553245	CRUB 65 .001 PL	R. hybr.	Rubus	4	2
Cascade	PI 553246	CRUB 66 .001 PL	R. hybr.	Rubus	4	2
Comanche	PI 553249	CRUB 69 .001 PL	R. hybr.	Rubus	4	2
Darrow	PI 553250	CRUB 70 .001 PL	R. hybr.	Rubus	4	2
Dirksen Thornless	PI 553251	CRUB 71 .001 PL	R. hybr.	Rubus	1	0
Ebony King	PI 553252	CRUB 73 .001 PL	R. hybr.	Rubus	4	2
Marion	PI 553254	CRUB 385 .001 PL	R. hybr.	Rubus	4	3
Olallie	PI 553255	CRUB 76 .001 PL	R. hybr.	Rubus	4	2
Smoothstem	PI 553257	CRUB 80 .001 PL	R. hybr.	Rubus	1	0
Carolina	PI 553261	CRUB 102 .005 PL	R. hybr.	Rubus	4	2
Young	PI 553266	CRUB 131 .001 PL	R. hybr.	Rubus	4	2
Womack	PI 553267	CRUB 205 .001 PL	R. hybr.	Rubus	4	2
Philadelphia	PI 553268	CRUB 207 .001 PL	R. hybr.	Rubus	4	2
Black Satin	PI 553272	CRUB 151 .001 PL	R. hybr.	Rubus	1	0
Chehalem	PI 553273	CRUB 761 .001 PL	R. hybr.	Rubus	4	2
Hillemeyer	PI 553275	CRUB 252 .001 PL	R. hybr.	Rubus	1	0
Merton Thornless	PI 553276	CRUB 254 .001 PL	R. hybr.	Rubus	4	0
Bedford Giant	PI 553277	CRUB 312 .002 PL	R. hybr.	Rubus	7	2
Ashton Cross	PI 553278	CRUB 317 .001 PL	R. hybr.	Rubus	4	2
Austin Thornless	PI 553292	CRUB 357 .001 PL	R. hybr.	Rubus	4	0
Kotata	PI 553293	CRUB 992 .001 PL	R. hybr.	Rubus	4	2
Anderson	PI 553300	CRUB 393 .001 PL	R. hybr.	Rubus	4	2
Silvan	PI 553308	CRUB 633 .003 PL	R. hybr.	Rubus	9	2
Oklawaha	PI 553311	CRUB 720 .001 PL	R. trivialis Michx.	Rubus	9	3
Flordagrand	PI 553312	CRUB 721 .001 PL	R. hybr.	Rubus	9	3
Ebano	PI 553319	CRUB 833 .001 PL	R. hybr.	Rubus	7	2
Success	PI 553320	CRUB 1020 .001 PL	R. neglectus Peck	Idaeobatus	4	2
Shawnee	PI 553321	CRUB 836 .001 PL	R. hybr.	Rubus	4	2
Tummelberry	PI 553323	CRUB 854 .001 PL	R. x loganobaccus L. H. Bailey	Idaeorubus	7	2
Malling Sunberry	PI 553324	CRUB 855 .001 PL	R. x loganobaccus L. H. Bailey	Idaeorubus	4	2
Sodus	PI 553330	CRUB 976 .001 PL	R. neglectus Peck	Idaeobatus	7	3
McLeod	PI 553338	CRUB 1086 .001 PL	R. hybr.	Rubus	4	2
Thornfree	PI 553342	CRUB 1114 .001 PL	R. hybr.	Rubus	4	0
Pacific	PI 553353	CRUB 1220 .001 PL	R. hybr.	Rubus	4	2
Tillamook (R. ursinus)	PI 553354	CRUB 1228 .001 PL	R. ursinus Cham. & Schltdl.	Rubus	4	2
Perrons Black	PI 553355	CRUB 1230 .001 PL	R. hybr.	Rubus	4	0
Cuthbert	PI 553363	CRUB 109 .001 PL	R. idaeus L. subsp. idaeus	Idaeobatus	7	3
Dormanred	PI 553425	CRUB 388 .001 PL	R. idaeus L. subsp. idaeus	Idaeobatus	7	3
R. illecebrosus	PI 553643	CRUB 838 .001 PL	R. illecebrosus Focke	Idaeobatus	4	2
R. insularis Sweden	PI 553647	CRUB 1188 .001 PL	R. insularis F. Aresch.	Rubus	4	2
Evergreen Thornless (Oregon)	PI 553651	CRUB 991 .001 PL	R. laciniatus Willd.	Rubus	4	1
R. leucodermis 77183	PI 553672	CRUB 12 .002 PL	R. leucodermis Douglas ex Torr. & A. Gray	Idaeobatus	4	2
R. leucodermis Washington	PI 553673	CRUB 14 .001 PL	R. leucodermis Douglas ex Torr. & A. Gray	Idaeobatus	4	2
R. lindebergii seedling No.2	PI 553703	CRUB 1189 .001 PL	R. lindebergii P. J. Müll.	Rubus	4	2
R. minusculus J-4	PI 553712	CRUB 161 .001 PL	R. minusculus H. Lév. & Vaniot	Idaeobatus	4	2
R. miszczenkoi variant	PI 553713	CRUB 825 .001 PL	R. miszczenkoi Juz.	Rubus	7	2
R. nessensis No.2	PI 553722	CRUB 1190 .001 PL	R. nessensis Hall	Rubus	4	2
Bristol	PI 553735	CRUB 85 .001 PL	R. occidentalis L.	Idaeobatus	7	2
Cumberland	PI 553739	CRUB 86 .001 PL	R. occidentalis L.	Idaeobatus	4	2
New Logan	PI 553741	CRUB 153 .001 PL	R. occidentalis L.	Idaeobatus	4	2
Black Knight	PI 553754	CRUB 629 .001 PL	R. occidentalis L.	Idaeobatus	4	2
John Robertson	PI 553772	CRUB 1153 .001 PL	R. occidentalis L.	Idaeobatus	4	2
R. parvifolius 78145 Japan	PI 553813	CRUB 5 .001 PL	R. parvifolius L.	Idaeobatus	4	2
R. parvifolius 5-07	PI 553815	CRUB 29 .002 PL	R. parvifolius L.	Idaeobatus	4	2
R. plicatus 20-12	PI 553837	CRUB 44 .001 PL	R. plicatus Weihe & Nees	Rubus	4	2
R. pungens	PI 553849	CRUB 46 .002 PL	R. pungens Cambess.	Idaeobatus	4	2
R. slezvecensus	PI 553851	CRUB 1095 .001 PL	R. slesvicensis Lange	Rubus	4	2
R. rhombifolius seedling No.1	PI 553853	CRUB 1163 .001 PL	R. rhombifolius Weihe	Rubus	4	2
R. sanctus 880334	PI 553874	CRUB 1054 .001 PL	R. sanctus Schreb.	Rubus	4	2
R. slesvicensis 12-05	PI 553893	CRUB 22 .001 PL	R. slesvicensis Lange	Rubus	4	2
R. hayata-koidzumii T-10	PI 553899	CRUB 178 .001 PL	R. pentalobus Hayata	Chamaebatus	4	3
R. distractiformis	PI 553903	CRUB 219 .001 PL	R. distractiformis A. Newton	Rubus	4	2
R. sp. T 1	PI 553927	CRUB 419 .001 PL	R. spp.	Rubus	4	2
R. trivialis T 22	PI 553928	CRUB 434 .001 PL	R. trivialis Michx.	Rubus	7	3
R. sanctus No. 2	PI 553930	CRUB 483 .001 PL	R. sanctus Schreb.	Rubus	4	2
R. ulmifolius No. 3	PI 553931	CRUB 484 .001 PL	R. ulmifolius Schott	Rubus	4	3
R. trivialis Louisiana	PI 553948	CRUB 635 .001 PL	R. trivialis Michx.	Rubus	7	3
R. occidentalis (Red fruit)	PI 553950	CRUB 642 .001 PL	R. occidentalis L.	Idaeobatus	7	2
R. sp. Blackberry	PI 553969	CRUB 1151 .001 PL	R. spp.	Rubus	4	2
R. allegheniensis Pennsylvania	PI 553970	CRUB 1152 .001 PL	R. allegheniensis Porter	Rubus	4	2
R. spectabilis	PI 553985	CRUB 202 .001 PL	R. spectabilis Pursh	Idaeobatus	4	2
R. spectabilis Washington	PI 553987	CRUB 256 .001 PL	R. spectabilis Pursh	Idaeobatus	4	2
Trailblazer	PI 554015	CRUB 206 .001 PL	R. idaeus L. subsp. strigosus (Michx.) Focke	Idaeobatus	4	2
R. tephrodes var. ampliflorus	PI 554048	CRUB 1043 .001 PL	R. tephrodes Hance var. ampliflorus (H. Lév. & Vaniot) Hand.-Mazz.	Malachobatus	9	3
R. thibetanus L-879	PI 554049	CRUB 264 .001 PL	R. thibetanus Franch.	Idaeobatus	4	2
Unknown Rubus idaeus			R. idaeus L. subsp. idaeus	Idaeobatus	7	3
R. trivialis T 25	PI 554054	CRUB 421 .001 PL	R. trivialis Michx.	Rubus	7	3
R. trivialis NC 87-14-1	PI 554056	CRUB 982 .001 PL	R. trivialis Michx.	Rubus	9	3
R. trivialis NC 87-14-02	PI 554057	CRUB 988 .001 PL	R. trivialis Michx.	Rubus	4	3
Burbank Thornless	PI 554060	CRUB 250 .001 PL	R. ulmifolius Schott	Rubus	1	0
Santiam	PI 554062	CRUB 79 .001 PL	R. ursinus Cham. & Schltdl.	Rubus	4	2
R. ursinus	PI 554067	CRUB 197 .001 PL	R. ursinus Cham. & Schltdl.	Rubus	4	2
R. ursinus A33	PI 554073	CRUB 611 .001 PL	R. ursinus Cham. & Schltdl.	Rubus	7	2
Unknown Rubus parvifolius			R. parvifolius L.	Idaeobatus	4	2
R. innominatus	PI 604610	CRUB 1382 .001 PL	R. innominatus S. Moore	Idaeobatus	7	3
R. columellaris 92132	PI 606448	CRUB 1622 .001 PL	R. columellaris Tutcher	Idaeobatus	4	2
R. eustephanos MT 92001	PI 606457	CRUB 1637 .001 PL	R. eustephanos Focke ex Diels	Idaeobatus	4	2
R. multibracteatus MT0592	PI 606459	CRUB 1642 .001 PL	R. clinocephalus Focke	Malachobatus	4	3
R. argutus NC 95-2-1	PI 606490	CRUB 1818 .001 PL	R. argutus Link	Rubus	4	2
R. arcticus KHCW 96-30-02	PI 606535	CRUB 1903 .001 PL	R. arcticus L. subsp. stellatus (Sm.) B. Boivin	Cylactis	4	0
R. spectabilis Oregon	PI 608853	CRUB 1965 .001 PL	R. spectabilis Pursh	Idaeobatus	7	2
R. hispidus NC 98-11-6	PI 618276	CRUB 2107 .001 PL	R. hispidus L.	Rubus	7	3
R. enslenii 47	PI 618278	CRUB 2097 .001 PL	R. enslenii Tratt.	Rubus	4	2
R. allegheniensis rual050	PI 618279	CRUB 2098 .001 PL	R. allegheniensis Porter	Rubus	4	2
R. flagellaris NC 98-29-5	PI 618282	CRUB 2109 .001 PL	R. flagellaris Willd.	Rubus	4	2
R. flagellaris NC 98-8-1	PI 618283	CRUB 2110 .001 PL	R. flagellaris Willd.	Rubus	4	2
Unknown Rubus hybrid		CRUB 2111 .001 PL	R. hybr.	Rubus	4	2
R. occidentalis NC 98-7-1	PI 618287	CRUB 2112 .001 PL	R. occidentalis L.	Idaeobatus	7	2
R. bavaricus 41 seedling No.1	PI 618289	CRUB 2114 .001 PL	R. bavaricus (Focke) Hruby	Rubus	9	2
Betty Ashburner	PI 618296	CRUB 2099 .001 PL	R. hybr.	Rubus	7	3
R. nepalensis ruhi064	PI 618297	CRUB 2101 .001 PL	R. nepalensis (Hook. F.) Kuntze	Dalibardastrum	7	3
R. buergeri rubu058	PI 618303	CRUB 2104 .001 PL	R. buergeri Miq.	Malachobatus	7	3
R. setchuenensis ruse58	PI 618304	CRUB 2105 .001 PL	R. setchuenensis Bureau & Franch.	Malachobatus	4	1
R. trivialis Georgia 2000	PI 618306	CRUB 2106 .001 PL	R. trivialis Michx.	Rubus	7	3
Triple Crown	PI 618388	CRUB 1946 .001 PL	R. hybr.	Rubus	4	0
Ness	PI 618389	CRUB 1998 .001 PL	R. x loganobaccus L. H. Bailey	Idaeorubus	4	3
R. amphidasys Jiangsu	PI 618397	CRUB 1693 .001 PL	R. amphidasys Focke	Dalibardastrum	9	3
R. flagellaris NC 92-7-1	PI 618402	CRUB 1824 .001 PL	R. flagellaris Willd.	Rubus	4	2
Black Butte	PI 618403	CRUB 1861 .001 PL	R. hybr.	Rubus	4	2
R. arcticus Alaganik KHCW 96-10-01	PI 618405	CRUB 1941 .001 PL	R. arcticus L. subsp. stellatus (Sm.) B. Boivin	Cylactis	4	0
Melcher 89-14-7	PI 618411	CRUB 1935 .001 PL	R. hybr.	Rubus	7	3
R. flagellaris NC 96-5-10	PI 618413	CRUB 1872 .001 PL	R. flagellaris Willd.	Rubus	4	2
R. flagellaris NC 96-10-3	PI 618420	CRUB 1950 .001 PL	R. flagellaris Willd.	Rubus	4	2
R. argutus x R. flagellaris NC 96-18-3	PI 618426	CRUB 1953 .001 PL	R. hybr.	Rubus	4	2
R. occidentalis Yellow Fruited	PI 618427	CRUB 1375 .001 PL	R. occidentalis L.	Idaeobatus	4	2
R. setchuenensis	PI 618428	CRUB 1613 .001 PL	R. setchuenensis Bureau & Franch.	Malachobatus	4	1
R. tricolor	PI 618430	CRUB 1614 .001 PL	R. tricolor Focke	Dalibardastrum	9	3
R. flagellaris NC 95-22-1	PI 618434	CRUB 1825 .001 PL	R. flagellaris Willd.	Rubus	4	2
Nectarberry	PI 618436	CRUB 1864 .001 PL	R. hybr.	Rubus	4	2
R. bambusarum rube565	PI 618445	CRUB 1602 .001 PL	R. bambusarum Focke	Malachobatus	4	3
R. clinocephalus [multibracteatus]	PI 618457	CRUB 1645 .001 PL	R. clinocephalus Focke	Malachobatus	4	3
R. arcticus Summit-3	PI 618488	CRUB 1745 .001 PL	R. arcticus L. subsp. arcticus	Cylactis	4	0
R. hirsutus NC 185	PI 618494	CRUB 1771 .001 PL	R. hirsutus Thunb.	Idaeobatus	7	2
Arkansas Tree Everbearing	PI 618499	CRUB 1781 .001 PL	R. allegheniensis Porter	Rubus	4	2
R. parvifolius 9	PI 618501	CRUB 1680 .001 PL	R. parvifolius L.	Idaeobatus	4	3
R. hunanensis Nanjing 289	PI 618511	CRUB 1715 .001 PL	R. hunanensis Hand.-Mazz.	Malachobatus	4	2
R. tsangiorum Guizhou	PI 618534	CRUB 1674 .001 PL	R. tsangiorum Hand.-Mazz.	Dalibardastrum	9	3
R. armeniacus 2 GOR 1A	PI 618547	CRUB 1579 .002 PL	R. armeniacus Focke	Rubus	4	2
R. microphyllus var. subcrataegifolius	PI 618551	CRUB 1608 .001 PL	R. microphyllus L. f. var. subcrataegifolius (H. Lév. & Vaniot) Ohwi	Idaeobatus	4	2
R. nepalensis	PI 618552	CRUB 1609 .001 PL	R. nepalensis (Hook. F.) Kuntze	Dalibardastrum	7	1
R. parvifolius	PI 618554	CRUB 1615 .001 PL	R. parvifolius L.	Idaeobatus	4	2
R. parvifolius Toyama	PI 618570	CRUB 1424 .001 PL	R. parvifolius L.	Idaeobatus	4	2
R. hirsutus	PI 618575	CRUB 1439 .001 PL	R. hirsutus Thunb.	Idaeobatus	7	3
R. armeniacus Russia	PI 618579	CRUB 45 .001 PL	R. armeniacus Focke	Rubus	4	2
R. praecox	PI 618580	CRUB 47 .002 PL	R. praecox Bertol.	Rubus	4	2
Loch Ness	PI 638182	CRUB 1863 .001 PL	R. hybr.	Rubus	4	0
Kiowa	PI 638183	CRUB 1947 .001 PL	R. hybr.	Rubus	4	2
Tupy	PI 638226	CRUB 2192 .001 PL	R. hybr.	Rubus	4	2
R. armeniacus	PI 638228	CRUB 2195 .001 PL	R. armeniacus Focke	Rubus	4	2
R. armeniacus	PI 638229	CRUB 2196 .001 PL	R. armeniacus Focke	Rubus	4	2
R. armeniacus	PI 638230	CRUB 2197 .001 PL	R. armeniacus Focke	Rubus	4	2
R. trivialis	PI 638232	CRUB 2199 .001 PL	R. trivialis Michx.	Rubus	9	3
R. trivialis	PI 638233	CRUB 2200 .001 PL	R. trivialis Michx.	Rubus	7	3
R. trivialis Louisiana (Melcher)	PI 638234	CRUB 2201 .001 PL	R. trivialis Michx.	Rubus	7	3
R. trivialis Louisiana	PI 638235	CRUB 2202 .001 PL	R. trivialis Michx.	Rubus	9	3
Rubus spp.	PI 638237	CRUB 2205 .001 PL	R. spp.	Rubus	7	3
R. lasiococcus Oregon DC2003-7	PI 638248	CRUB 2216 .001 PL	R. lasiococcus A. Gray	Cylactis	4	0
Black Diamond	PI 638257	CRUB 2229 .001 PL	R. hybr.	Rubus	4	0
Black Pearl	PI 638260	CRUB 2232 .001 PL	R. hybr.	Rubus	4	0
Metolius	PI 638262	CRUB 2234 .001 PL	R. hybr.	Rubus	4	2
Nightfall	PI 638263	CRUB 2235 .001 PL	R. hybr.	Rubus	4	3
Wild Treasure	PI 638265	CRUB 2237 .001 PL	R. hybr.	Rubus	4	0
R. cockburnianus aureus	PI 638310	CRUB 2288 .001 PL	R. cockburnianus Hemsl.	Idaeobatus	4	2
R. ursinus GP 13s-7	PI 638315	CRUB 2293 .001 PL	R. ursinus Cham. & Schltdl.	Rubus	7	2
R. ursinus GP 10-26	PI 638316	CRUB 2294 .001 PL	R. ursinus Cham. & Schltdl.	Rubus	4	2
R. ursinus LIG 2-6	PI 638318	CRUB 2296 .001 PL	R. ursinus Cham. & Schltdl.	Rubus	4	2
Double White Thimbleberry	PI 641306	CRUB 2306 .001 PL	R. nutkanus Moc. ex Ser.	Anoplobatus	9	1
R. ikenoensis ruja062	PI 643943	CRUB 2052 .001 PL	R. ikenoensis H. Lév. & Vaniot	Idaeobatus	4	2
Rio Grande	PI 643944	CRUB 2053 .001 PL	R. riograndis L. H. Bailey	Rubus	7	3
R. hybrid Himalaya x Evergreen	PI 643946	CRUB 2140 .001 PL	R. hybr.	Rubus	4	2
R. spectabilis rusp064	PI 643961	CRUB 2333 .001 PL	R. spectabilis Pursh	Idaeobatus	7	2
R. glaucus BE-4777	PI 643969	CRUB 2227 .001 PL	R. glaucus Benth.	Rubus	7	3
Cacanska Bestrna	PI 643970	CRUB 2322 .001 PL	R. hybr.	Rubus	1	0
Mammoth	PI 643971	CRUB 2228 .001 PL	R. hybr.	Rubus	4	2
NZ 9351-4	PI 652960	CRUB 2344 .001 PL	R. hybr.	Rubus	4	0
R. flagellaris HD-2007-018	PI 652972	CRUB 2363 .001 PL	R. flagellaris Willd.	Rubus	4	2
R. occidentalis HDF-2007-061	PI 652982	CRUB 2378 .001 PL	R. occidentalis L.	Idaeobatus	4	2
R. occidentalis Mentone late HDF-066	PI 652983	CRUB 2380 .001 PL	R. occidentalis L.	Idaeobatus	4	2
R. occidentalis HDF-2007-116	PI 652990	CRUB 2411 .001 PL	R. occidentalis L.	Idaeobatus	7	2
R. hispidus H-PA-2007-02	PI 652991	CRUB 2502 .001 PL	R. hispidus L.	Rubus	4	3
Ranui	PI 653099	CRUB 1971 .001 PL	R. hybr.	Rubus	7	2
OSC 1466	PI 657887	CRUB 2541 .001 PL	R. x loganobaccus L. H. Bailey	Idaeorubus	7	2
Mel 93(3)No.15	PI 657889	CRUB 2543 .001 PL	R. x loganobaccus L. H. Bailey	Idaeorubus	4	2
Newberry	PI 658340	CRUB 2547 .001 PL	R. hybr.	Rubus	4	2
Mahana	PI 672597	CRUB 1970 .001 PL	R. hybr.	Rubus	4	2
Apache	PI 672601	CRUB 2000 .001 PL	R. hybr.	Rubus	4	1
Haselblatt-Brombeere	PI 672604	CRUB 2334 .001 PL	R. corylifolius Sm.	Rubus	4	1
R. crataegifolius JPN-2009-023	PI 672613	CRUB 2550 .001 PL	R. crataegifolius Bunge	Idaeobatus	4	2
R. hayata-koidzumii	PI 672630	CRUB 2570 .001 PL	R. pentalobus Hayata	Chamaebatus	4	3
R. armeniacus DVS3	PI 672652	CRUB 2609 .001 PL	R. armeniacus Focke	Rubus	4	2
MSUS 119	PI 672682	CRUB 2642 .001 PL	R. hybr.	Rubus	1	0
Columbia Star	PI 672683	CRUB 2643 .001 PL	R. hybr.	Rubus	4	0
Sweetie Pie	PI 672717	CRUB 2678 .001 PL	R. hybr.	Rubus	1	0
Columbia Giant	PI 674102	CRUB 2694 .001 PL	R. hybr.	Rubus	4	0
R. armeniacus hybr. Hackleman Grove 1	PI 679732	CRUB 2695 .001 PL	R. armeniacus Focke	Rubus	7	2
R. armeniacus hybr. Hackleman Grove 2	PI 679733	CRUB 2696 .001 PL	R. armeniacus Focke	Rubus	7	2
R. ursinus hybr. Hackleman Grove 3	PI 679734	CRUB 2697 .001 PL	R. ursinus Cham. & Schltdl.	Rubus	4	2
Halls Beauty	PI 682653	CRUB 2807 .001 PL	R. hybr.	Rubus	4	0
Eclipse	PI 682659	CRUB 2802 .001 PL	R. hybr.	Rubus	1	0
Big Leaved Bramble	Big Leaved Bramble	Big Leaved Bramble	R. lambertianus Ser. var. glaber Hemsl.	Malachobatus	4	2
PW-D0102			R. hybr.	Rubus	4	2
PW-D0081			R. hybr.	Rubus	4	2
PW-D0101			R. hybr.	Rubus	4	2
PW-D0082			R. hybr.	Rubus	7	2
PW-D0096			R. hybr.	Rubus	4	2
PW-D0095			R. hybr.	Rubus	7	2
PW-D0105			R. hybr.	Rubus	4	2
PW-D0097			R. hybr.	Rubus	4	2
PW-D0085			R. hybr.	Rubus	4	2
PW-D0087			R. hybr.	Rubus	9	2
PW-D0109			R. hybr.	Rubus	4	3
PW-D0108			R. hybr.	Rubus	7	2
PW-D0089			R. hybr.	Rubus	1	0
PW-D0075			R. hybr.	Rubus	4	2
PW-D0071			R. hybr.	Rubus	4	2
PW-D0065			R. hybr.	Rubus	4	2
PW-D0070			R. hybr.	Rubus	4	2
PW-D0648			R. hybr.	Rubus	4	2
PW-D0063			R. hybr.	Rubus	4	2
PW-D0079			R. hybr.	Rubus	4	0
PW-D0176			R. hybr.	Rubus	4	0
PW-D0001			R. hybr.	Rubus	4	2
PW-D0069			R. hybr.	Rubus	4	0
PW-D0080			R. hybr.	Rubus	4	2
PW-D0066			R. hybr.	Rubus	1	0
Boysenberry	Boysenberry	Boysenberry	R. ursinus Cham. & Schltdl.	Rubus	4	2
PW-D0049			R. occidentalis L.	Idaeobatus	4	2
PW-D0062			R. occidentalis L.	Idaeobatus	4	2
PW-D0173			R. occidentalis L.	Idaeobatus	4	2
PW-D0051			R. occidentalis L.	Idaeobatus	4	2
PW-D0053			R. occidentalis L.	Idaeobatus	7	2
PW-D0174			R. occidentalis L.	Idaeobatus	4	2
PW-D0060			R. occidentalis L.	Idaeobatus	7	2
PW-D0056			R. occidentalis L.	Idaeobatus	7	2
PW-D0059			R. occidentalis L.	Idaeobatus	4	2
Chester Thornless	PI 553322	CRUB 839	R. hybr.	Rubus	1	0
Dewberry	Dewberry	Dewberry	R. flagellaris Willd.	Rubus	4	2
Fall Gold	Fall Gold	Fall Gold	R. idaeus L. subsp. strigosus (Michx.) Focke	Idaeobatus	7	3
PW-D0094			R. hybr.	Rubus	1	0
PW-D0112			R. hybr.	Rubus	1	0
PW-D0120			R. hybr.	Rubus	1	0
PW-D0091			R. hybr.	Rubus	4	2
Ichang Bramble	Ichang Bramble	Ichang Bramble	R. ichangensis Hemsl. & Kuntze	Malachobatus	7	3
Loganberry	Loganberry	Loganberry	R. x loganobaccus L. H. Bailey	Idaeorubus	4	0
Natchez	Natchez	Natchez	R. hybr.	Rubus	1	0
Osage	Osage	Osage	R. hybr.	Rubus	1	0
Ouachita	Ouachita	Ouachita	R. hybr.	Rubus	1	0
Silvas (trailing)	PI 687272	CRUB 2536 .001 PL	R. hybr.	Rubus	7	2
Silky Leaved Bramble	Silky Leaved Bramble	Silky Leaved Bramble	R. lineatus Reinw. Ex Blume	Malachobatus	4	1
PW-D0022			R. idaeus L. subsp. idaeus	Idaeobatus	7	3
PW-D0034			R. idaeus L. subsp. idaeus	Idaeobatus	4	2

### Sheet: Supplemental table2
Blackberry lines in diversity panel with pedigree and predicted zygosity for s allele
CE_ID	Accession	Name	Public_Accession	Public_Name	Inventory	Genotyping-ID	Thorn_Trait	Thornless Derived From	Parent 1	Parent 2	Zygosity	Zygosity notes
CE15585	Prime-Ark 45	Prime-Ark 45	Prime-Ark 45	Prime-Ark 45	Prime-Ark 45	PW-D0701	Prickles		APF-1	APF-12	Heterozygous
CE15245	Chester Thornless	Chester Thornless	Chester Thornless	Chester Thornless	Chester Thornless	PW-D0708	Smooth	Merton Thornless	Thornfree	SIUS 47	Homozygous
CE22714	Prime-Ark Freedom	Prime-Ark Freedom	Prime-Ark Freedom	Prime-Ark Freedom	Prime-Ark Freedom	PW-D0694	Smooth	Merton Thornless	APF-49T	A-2301T	Homozygous
CE14761	PI 553249	Comanche	PI 553249	Comanche	CRUB 69 .001 PL	PW-D0189	Prickles		Darrow	Brazos	Wild type
CE15611	Ouachita	Ouachita	Ouachita	Ouachita	Ouachita	PW-D0697	Smooth	Merton Thornless	Navaho	A-1506	Homozygous
CE15609	Natchez	Natchez	Natchez	Natchez	Natchez	PW-D0711	Smooth	Merton Thornless	A-1857	A-2205	Homozygous
CE18427	PI 553343	Navaho	PI 553343	Navaho	CRUB 1115 .001 PL	PW-D0703	Smooth	Merton Thornless	A-583	A-631	Homozygous
CE14935	PI 618388	Triple Crown	PI 618388	Triple Crown	CRUB 1946 .001 PL	PW-D0580	Smooth	Merton Thornless	SIUS 68-2-25	A-545	Homozygous
CE14981	PI 638183	Kiowa	PI 638183	Kiowa	CRUB 1947 .001 PL	PW-D0416	Prickles		A-791	A-1058	Heterozygous
CE14790	PI 553321	Shawnee	PI 553321	Shawnee	CRUB 836 .001 PL	PW-D0476	Prickles		Cherokee	A-586	Heterozygous
CE14777	PI 553276	Merton Thornless	PI 553276	Merton Thornless	CRUB 254 .001 PL	PW-D0660	Smooth	Merton Thornless	John Innes	John Innes	Homozygous
CE15616	Osage	Osage	Osage	Osage	Osage	PW-D0709	Smooth	Merton Thornless	A-2108T	A-1719T	Homozygous
CE15047	PI 672601	Apache	PI 672601	Apache	CRUB 2000 .001 PL	PW-D0594	Smooth	Merton Thornless	Navaho	A-1007	Homozygous
CE14759	PI 553247	Cherokee	PI 553247	Cherokee	CRUB 67 .001 PL	PW-D0326	Prickles		Darrow	Brazos	Wild type
CE14760	PI 553248	Cheyenne	PI 553248	Cheyenne	CRUB 68 .001 PL	PW-D0657	Prickles		Darrow	Brazos	Wild type
CE15046	PI 672600	Chickasaw	PI 672600	Chickasaw	CRUB 1999 .001 PL	PW-D0593	Prickles		A-842	A-1246	Wild type	may have 1 copy merton thornless
CE18387	PI 618399	Arapaho	PI 618399	Arapaho	CRUB 1726 .001 PL	PW-D0138	Smooth	Merton Thornless	A-631	A-883	Homozygous
CE14763	PI 553251	Dirksen Thornless	PI 553251	Dirksen Thornless	CRUB 71 .001 PL	PW-D0191	Smooth	Merton Thornless	Thornfree	SIUS 47	Homozygous
CE14980	PI 638182	Loch Ness	PI 638182	Loch Ness	CRUB 1863 .001 PL	PW-D0672	Smooth	Merton Thornless	SCRIT426RA8	SCRI75131D2	Homozygous
CE14774	PI 553272	Black Satin	PI 553272	Black Satin	CRUB 151 .001 PL	PW-D0214	Smooth	Merton Thornless	Thornfree	SIUS 47	Homozygous
CE14782	PI 553299	Hull Thornless	PI 553299	Hull Thornless	CRUB 389 .001 PL	PW-D0388	Smooth	Merton Thornless	Thornfree	SIUS 47	Homozygous
CE14756	PI 553243	Bailey	PI 553243	Bailey	CRUB 62 .001 PL	PW-D0188	Prickles		unknown		Wild type
CE14796	PI 553342	Thornfree	PI 553342	Thornfree	CRUB 1114 .001 PL	PW-D0524	Smooth	Merton Thornless	US 1410	US 1414	Homozygous	merton is paternal and maternal grandparent
CE14772	PI 553267	Womack	PI 553267	Womack	CRUB 205 .001 PL	PW-D0355	Prickles		(Brainerd x Brazos) x Brazos	Brazos	Wild type
CE14768	PI 553257	Smoothstem	PI 553257	Smoothstem	CRUB 80 .001 PL	PW-D0194	Smooth	Merton Thornless	US 1482	US 1411	Homozygous	merton is paternal and maternal grandparent
CE14762	PI 553250	Darrow	PI 553250	Darrow	CRUB 70 .001 PL	PW-D0190	Prickles		N.Y. 15826	Hedrick	Wild type
CE14757	PI 553245	Brison	PI 553245	Brison	CRUB 65 .001 PL	PW-D0325	Prickles		(Brainerd x Brazos) x Brazos	Brazos	Wild type
CE14797	PI 553348	Illini Hardy	PI 553348	Illini Hardy	CRUB 1202 .001 PL	PW-D0411	Prickles		Chester Thornless	NY 95	Heterozygous
CE14933	PI 618384	Eldorado	PI 618384	Eldorado	CRUB 467 .002 PL	PW-D0431	Prickles		unknown		Wild type
CE22701	PI 688681	Twilight	PI 688681	Twilight	CRUB 2891	PW-D0718	Smooth	Merton Thornless	Ouachita	ORUS 2867	Homozygous
CE14906	PI 554060	Burbank thornless	PI 554060	Burbank thornless	CRUB 250 .001 PL	PW-D0365					Homozygous	diploid
		eclipse					smooth		(illini hardy x chester thnorless) xtriple crown
		sweetie pie					smooth

### Sheet: Supplemental table3
Raspberry lines in diversity panel with pedigree and predicted zygosity for s allele
Name	Taxonomy	Origin	Country	Subgenus	Inventory	Genotyping_ID	Additional_Genotyping_IDs	Pedigree			line	phenotype	zygosity
Mammoth Red	R. idaeus L. subsp. idaeus	Uncertain	Unknown	Idaeobatus	CRUB 1171 .004 PL	PW-D0234		Selection of American red raspberry			PW-D0491_|_R. idaeus subsp. idaeus_|_CRUB 989_|_Meeker_|_X_X_X	thorny	unknown
Dormanred	R. idaeus L. subsp. idaeus	United States, Mississippi	United States	Idaeobatus	CRUB 388 .001 PL	PW-D0387		R. parvifolius x Dorsett			PW-D0599_|_R. idaeus subsp. idaeus_|_CRUB 2077_|_Glen Magna_|_X_X_X	thorny	unknown
Glen Ample	R. idaeus L. subsp. idaeus	United Kingdom, Scotland	United Kingdom	Idaeobatus	CRUB 2331 .001 PL	PW-D0631		`SCRI 7326E1` and `SCRI 7412H16`			PW-D0631_|_R. idaeus subsp. idaeus_|_CRUB 2331_|_Glen Ample_|_X_X_X	thornless	homozygous
											PW-D0600_|_R. idaeus subsp. idaeus_|_CRUB 2078_|_Glen Rosa_|_X_X_X	thornless	homozygous
											PW-D0161_|_R. idaeus subsp. idaeus_|_CRUB 2308_|_Caroline_|_X_X_X	thorny	heterozygous
