## Supplemental table6 for "The control of prickle formation in *Rubus*"

### Sheet: Supplemental_table6_genemodelsi
Ra_g19461
Ra_g19462
Ra_g19463
Ra_g19464
Ra_g19465
Ra_g19466
Ra_g19467
Ra_g19468
Ra_g19469
Ra_g19470
Ra_g19471
Ra_g19472
Ra_g19473
Ra_g19474
Ra_g19475
Ra_g19476
Ra_g19477
Ra_g19478
Ra_g19479
Ra_g19480
Ra_g19481
Ra_g19482
Ra_g19483
Ra_g19484
Ra_g19485
Ra_g19486
Ra_g19487
Ra_g19488
Ra_g19489
Ra_g19490
Ra_g19491
Ra_g19492
Ra_g19493
Ra_g19494
Ra_g19495
Ra_g19496
Ra_g19497
Ra_g19498
Ra_g19499
Ra_g19500
Ra_g19501
Ra_g19502
Ra_g19503
Ra_g19504
Ra_g19505
Ra_g19506
Ra_g19507
Ra_g19508
Ra_g19509
Ra_g19510
Ra_g19511
Ra_g19512
Ra_g19513
Ra_g19513
Ra_g19513
Ra_g19514
Ra_g19515
Ra_g19516
Ra_g19517
Ra_g19518
Ra_g19519
Ra_g19520
Ra_g19521
Ra_g19522
Ra_g19523
Ra_g19524
Ra_g19525
Ra_g19526
Ra_g19527
Ra_g19528
Ra_g19529
Ra_g19530
Ra_g19531
Ra_g19532
Ra_g19533
Ra_g19534
Ra_g19535
Ra_g19536
Ra_g19537
Ra_g19538
Ra_g19538
Ra_g19539
Ra_g19540
Ra_g19541
Ra_g19542
Ra_g19543
Ra_g19544
Ra_g19545
Ra_g19546
Ra_g19547
Ra_g19547
Ra_g19548
Ra_g19549
Ra_g19550
Ra_g19551
Ra_g19552
Ra_g19553
Ra_g19554
Ra_g19555
Ra_g19555
Ra_g19556
Ra_g19557
Ra_g19558
Ra_g19559
Ra_g19560
Ra_g19561
Ra_g19562
Ra_g19563
Ra_g19563
Ra_g19564
Ra_g19565
Ra_g19566
Ra_g19567
Ra_g19568
Ra_g19569
Ra_g19570
Ra_g19571
Ra_g19572
Ra_g19573
Ra_g19574
Ra_g19575
Ra_g19576
Ra_g19577
Ra_g19578
